# Rapid and iterative genome editing in the zoonotic malaria parasite *Plasmodium knowlesi*: New tools for *P. vivax* research

**DOI:** 10.1101/590976

**Authors:** Franziska Mohring, Melissa N. Hart, Thomas A. Rawlinson, Ryan Henrici, James A. Charleston, Ernest Diez Benavente, Avnish Patel, Joanna Hall, Neil Almond, Susana Campino, Taane G. Clark, Colin J. Sutherland, David A. Baker, Simon J. Draper, Robert W. Moon

**Author notes:** Corresponding author: Robert W. Moon, London School of Hygiene & Tropical Medicine, London WC1E 7HT.

## Abstract

Tackling relapsing *Plasmodium vivax* and zoonotic *Plasmodium knowlesi* infections is critical to reducing malaria incidence and mortality worldwide. Understanding the biology of these important and related parasites was previously constrained by the lack of robust molecular and genetic approaches. Here, we establish CRISPR-Cas9 genome editing in a culture-adapted *P. knowlesi* strain and define parameters for optimal homology-driven repair. We establish a scalable protocol for the production of repair templates by PCR and demonstrate the flexibility of the system by tagging proteins with distinct cellular localisations. Using iterative rounds of genome-editing we generate a transgenic line expressing *P. vivax* Duffy binding protein (PvDBP), a lead vaccine candidate. We demonstrate that PvDBP plays no role in reticulocyte restriction but can alter the macaque/human host cell tropism of *P. knowlesi*. Critically, antibodies raised against the *P. vivax* antigen potently inhibit proliferation of this strain, providing an invaluable tool to support vaccine development.
