## Supplementary Tables for "Rapid and iterative genome editing in the zoonotic malaria parasite *Plasmodium knowlesi*: New tools for *P. vivax* research"

### Sheet: Supplementary Table 4
	Supplementary Table 4: Primer sequences
	Primer name	sequence
	olFM005	CCGGAGCTCAGCATGAACCTCTGAGCGAAGAGGAGC
	olFM006	CCGTTCCATGGGGCGCGCCACATGGCACTCCTTATTATCCTTCGTTAG
	olFM007	CCTTTCCGCGGCAGAAGCCGGGTTAGC
	olFM008	ATATACTAGTTGGAACCCACTTCGGGTGGTC
	olFM035	CAGAAGCCGGGTTAGCAGCAC
	olFM036	GTATTCAAAATGGGTATATTGCATTGGAACCCACTTCGGGTGGTC
	oLFM037	TCGGACTTTTCTTCTTCAGGGTAGATGAACCTCTGAGCGAAGAGGAGC
	oLFM038	ACATGGCACTCCTTATTATCCTTCGTTAG
	OLFM054	ATAT ACTAGTATGCAATATACCCATTTTGAATACACCCCA
	olFM055	atatGCTCAGCTACCCTGAAGAAGAAAAGTCCGATGATG
	olFM062	atatCCGCGGGAAATTTTGGATTGTTGGAAACGCAAAAAAATATTG
	olFM063	atatACTAGTTGTATTTAAAAATAAGTGTATACGTGGTTATATTATACAAAG
	olFM064	atatGCGGCCGCTGCTACTTGGGTAAGTAAGGAGAATTGT
	olFM065	atatCCATGGTAGGGGCGGGGCTAATTTGTCC
	olRM075	CCCGGGGCGTTTTCGCGTATCTGCGCTTTTTC
	olRM076	CCTAGGGGACAATATATCCTCACAGAACAACTTG
	olFM090	TGGGAAATACAGGAAATAACGGTGTTATGT
	olFM091	TAGGAGATCTCTTTGCACAAAATATAGTTATCTATT
	olFM092	AAGGTAAACCAAGATGATGACGATGACAAT
	olFM093	AGTTCCTTGGCTCCACAAGACGAGTTACCCGCCA
	olFM094	GTTGGAAGTGTTGCTAGCACTGTTG
	olFM095	GTAGCACTTGCAGGAGAAGTGG
	olFM096	CGACATCATTTTCTATAGCTTCAATATTACAGTATATAT
	olFM097	TGCTTTTCAGTAAAATCACATACATAAGTATCTTTG
	olFM098	GTCATCTTTCACAATCAGCGGGGT
	olFM099	TCAATCCATCTGGTGCAGACCGATT
	olFM100	TCTCACTATTCAGATGTATTACATCTTCATATTCT
	olFM101	ATGAGTACAGCTACGTAACAGATATATGGA
	olFM102	ATGAGAAGACATGCATACAGACATATGTAG
	olFM103	TTGTGATAACAACTGGTAGCTTCCCG
	olFM104	TTCGAGAATAGAGACACACAAGGAAGA
	olFM105	TCCTTGTTCAAATTTTTTGCCTGACCATTC
	olFM106	GTATTCAAAATGGGTATATTGCATCTGGGAGCAGGCCCTCTC
	olFM107	GTATTCAAAATGGGTATATTGCATAAGAAAGAAGGAAGGAAGGAAGAAGAAGA
	olFM108	GTATTCAAAATGGGTATATTGCATCCATGGAGGCCAACCTTTCTCC
	olFM109	GTATTCAAAATGGGTATATTGCATGGAGAGAATTTTTTCATTTCGTTCATCGATCA
	olFM110	GTATTCAAAATGGGTATATTGCATTCTGCCGATGGTGGTGCTTCTA
	olFM111	TCGGACTTTTCTTCTTCAGGGTAGATAATGACACACAGGTGGGAGTCG
	olFM112	TCGGACTTTTCTTCTTCAGGGTAGCAAGGGGAAAATTCAAATAGGGGCC
	olFM113	TCGGACTTTTCTTCTTCAGGGTAGCTGTGATAATTCCCTAACCCTGAACG
	olFM114	TCGGACTTTTCTTCTTCAGGGTAGGGATTAAACAACCTCCTCTTCGGAAC
	olFM115	TCGGACTTTTCTTCTTCAGGGTAGAGTTGAAGGAAAATATTATCGTTAGTTTGAATTGTC
	olFM116	GTACTTTATCTGCTTGTATTTACTTAGCTCCT
	olFM117	TGGGTGTGCCCATAACGTAAGG
	olRM142	GTTTTCTAGATGCCTAATATTGGATAGACC
	olFM151	atatACTAGTATGCAATATACCCATTTTGAATACACCCCA
	olFM152	atatGCTCAGCTACCCTGAAGAAGAAAAGTCCGATGATG
	olRM173	ggtaccCCTACTCGTTTGAGTGCTTCTGTGT
	olFM186	CACGATTTGTGTACTTATAGAATCAATTTTTCCTT
	olFM187	AGCGCCAGACTGGCTGCCA
	olFM188	AGGAGCACCTGATTGAGAACCTGGA
	olFM189	CGTTCTGGCCGTCGCCTGT
	olFM245	ATATCCGCGGGAGTACTACAGGTGTTGCATGAATGTG
	olFM246	ATATACTAGTTGTATTTAAAAATAGGTGTATACGTGTTTATATTATACA
	olFM247	ATATGCGGCCGCTACTACTTGGGTAAGTAAGGAGAATTGC
	olFM248	ATATCCATGGACTCTAAGATTATGTACGAACATTTGTTCATTCTT
	olFM253	ATATCCGCGGAATGTGTACGCGTAAAGTGCCTTGTTC
	olFM254	ATATACTAGTTGTATTTAAAAATAAGTGTATACGTGTTTATATTATACAAAGCATA
	olFM255	ATATGCGGCCGCTACTACTTGGGTAAGTAAAGAAAGTTGTGATTGT
	olFM256	ATATCCATGGGTAAGCACATTCTTTTTAAGGTTACATATAATTCTG
	olFM258	GGCCGCTCTATAGTTTAAGTAGG
	olFM278	CCAAATGTCTAGCCACCCTCTTCG
	olFM279	GGATAAACTCATTGAACAATTAAAGAGACCC
	olFM284	TATACCGCCTAGAAGCCTGTAGCG
	olMH305	gtgtccattaacatctccatccaattc
	OLMH339	gaacaaacgcagagaagccc
	OLMH341	TCTATGGTAGAATGAAAAACCCATTCCGTC
	olFM480	GTATACTATAGGTTACTTGCGTAATGAGAG
	olFM481	ctagcaattacataggcttacattgaacatg
	olFM483	CATGTACACAATTAGTGTACTTATGGAAGC
	olFM484	GTCTCCTCTCGAAATATGATTTTCGAAATATT
	olFM488	GCTCCCGCGGATAACTAGTGTAATTCGTGCGCGTCAGTAACCA
	olFM489	AGTTATATAGTTATACTGCCTTTATTTACTTAGCTTATGGTGGTTACTGACGCGCACGAA
	olFM490	TTAAGTAGGCGGTATTACTTATTTATGTTAGCTTACGCGTCGTACTAGGTTAACTTGGTT
	olFM491	GCTAACATAAATAAGTAATACCGCCTACTTAAACTATAGAGCGGCCGCTAGCTGAGCTAC
	olFM492	TGTGCTCCAGGTACCCCATGGTAGCTCAGCTAGCGGCCGC
	olFM503	GGCAGTATAACTATATAACTTCCAGCACCGTAACGTGGCGAACCAAGTTAACCTAGTACG
	olFM563	CGTAATCTGGAACATCGTATGGG
	olMH601	gcatttcgtgatttacacacctctc
	olMH602	gatattgtgggtcgactctcttacg
	olMH603	cctccgctgcctccaccGGaTCCttgtgttattatcgattctgcatttgttagctctcc
	olMH604	aggaattacattgggaatggatgaattgtataaataatgacgccattgacatgatcaag
	olMH605	tattcccctagggggatagacaag
	olMH606	gacaagagggtacacacattacaaatg
	olFM762	GGCAGTATAACTATATAACTGTCGATCCGATGGCTTGCGGAACCAAGTTAACCTAGTACG
	olFM791	TTGTACAAATCAGCACTTATGATAAGGAATTCA
	olFM792	CGCCAGTCACTTAGGACTCCC
	olFM793	CAAAGGGGATGAGTGCGAAATTAATGTC
	olFM794	GCTGCTCGGTTGGAGAAGCG
	olFM795	CTTTTCACTCCCACTGCGCTGA
	olFM796	TTCGTACTGAACAAAAATCAAATTTTCAACACC
	olFM809	AGCTTATGCCACTTCCTCTAAGCG
	olFM827	cccccttttgcatagaatggatacattg
	olFM828	GGGGTCCCCTTTGCATCACTTC
	olFM829	CGACTGTAGAATCACTTTGTTCTAACTC
	olMH841	caaccgaatcgttttcgaagctag
	olMH842	tgattaaaagtgcctttcttccagtgg
	olMH843	AGCGTAATCTGGAACATCGTATGGGTAgtagtaaggcttctccatcagaacag
	olMH844	TACCCATACGATGTTCCAGATTACGCTtgagtggggaagcaacgtattattcg
	olMH845	tatggattatattaaagtaagcgtatacgccatg
	olMH846	tagagtgctcatataaggcacgcac
	olMH847	ttcagtgtagctagaaacccggg
	olMH848	gctgatcattgttctgccttgtg
	olMH849	AGCGTAATCTGGAACATCGTATGGGTAcatctgtatgcgggcgtacga
	olMH850	TACCCATACGATGTTCCAGATTACGCTtagggtggtgacttgtccatctc
	olMH851	tgcaaaatcctcttgttttcccc
	olMH852	ggttcaaaataggataagtcaaaacggc
	olFM898	GTGCAGGTGAAAAATTGATTAAAATATGAGACG
	olFM901	gataaattttcgaccatgacctacaccat
	OLMH904	GCTTCCCCACTCAGTAGTAAGG
	OLMH909	AGTCACCACCCTACATCTGTATGC
	OLMH937	cgagagttattaatcaaggttaccaacgc
	OLMH938	gtacatggacgaaggaatatctactgc
	OLMH939	ggatcagatgaaaaattcgtcagtgc
	OLMH940	ACCTCCGCTGCCTCCACCGGATCCcacggtgagtctctttcttatgtgggcctgg
	OLMH941	TTGGGAATGGATGAATTGTATAAAtgatgcagcaacgatgcgcc
	OLMH942	cggatggaaagactcggtatgtatac
	OLMH943	gagaaccattttatcgccatcctg
	OLMH917	gcagaagaaggccgtacatatatgtac
	OLMH918	gcatgacagataatgttttgaagagcc
	OLMH921	tcgtaacctttcctcatcgaacc
	OLMH922	atccagttttttcctttcatcgtgc
	OLMH923	gtttgcgcagtgatcgttatatgc
	OLMH925	gttatcCTCCTCGCCCTTGCTCACcattgtttattcacctcggtagttttcatg
	OLMH926	acctccgctgcctccaccGGaTCCCTTGTACAGCTCGTCCATGCCg
	OLMH927	GGAtCCggtggaggcagcggaggtgaggacgaaaaaataaaatccaatagtatttccaac
	olFM1028	tcttatgtgggcctggaccctg
	olFM1029	cgctggaacagctatttattaacatcacg
	olMH1060	cttgaagcgcatgaactccttg
	Supplementary Table 5: Primer combinations for p230p targeting and diagnostics
	Size of HRs (bp)	Distance from cut site (kb)	Primer HR1	Primer HR2	Primer HR1 + eGFP	Primer HR1-eGFP + HR2	Diagnostic PCR WT	Diagnostic PCR
								Integration
	400	0	olFM090 + olFM036	olFM037 + olFM097	olFM035 + olFM055	olFM035 + olFM038	olFM791 + olFM116	olFM791 + olFM809
			(820 bp)	(803 bp)	(3281 bp)	(3675 bp)	(608 bp)	(766 bp)
	50	0	olFM090 + olFM036	olFM037 + olFM097	olFM094 + olFM055	olFM094 + olFM116	olFM093 + olFM116	olFM093 + olFM809
			(820 bp)	(803 bp)	(2931 bp)	(2960 bp)	(270 bp)	(428 bp)
	100	0	olFM090 + olFM036	olFM037 + olFM097	olFM099 + olFM055	olFM099 + olFM100	olFM093 + olFM116	olFM093 + olFM809
			(820 bp)	(803 bp)	(2981 bp)	(3068 bp)	(270 bp)	(428 bp)
	200	0	olFM090 + olFM036	olFM037+ olFM097	olFM093 + olFM055	olFM093 + olFM098	olFM035 + olFM116	olFM035 + olFM809
			(820 bp)	(803 bp)	(3081 bp)	(3275 bp)	(270 bp)	(628 bp)
	800	0	olFM091 + olFM036	olFM037 + olFM096	olFM090 + olFM055	olFM090 + olFM097	olFM792 + olFM116	olFM792 + olFM809
			(1600 bp)	(1626 bp)	(3677 bp)	(4200 bp)	(988 bp)	(1146 bp)
	1600	0	olFM101 + olFM036	olFM037 + olFM117	olFM091 + olFM055	olFM091 + olFM096	olFM793 + olFM116	olFM793 + olFM809
			(3316 bp)	(3297 bp)	(4481 bp)	(5800 bp)	(1798 bp)	(1956 bp)
	3200	0	olFM101 + olFM036	olFM037 + olFM117	olFM092 + olFM055	olFM092 + olFM095	N/A	N/A
			(3316 bp)	(3297 bp)	(6081 bp)	(9275 bp)
	400	0.4	olRM173 + olFM110	olFM115 + olFM096	olFM090 + olFM055	olFM090 + olFM097	olFM792 + olFM116	olFM792 + olFM809
			(1144 bp)	(1224 bp)	(3299 bp)	(3675 bp)	(988 bp)	(766 bp)
	400	1	olRM142 + olFM109	olFM114 + olFM095	olFM091 + olFM055	olFM091 + olFM096	olFM793 + olFM116	olFM793 + olFM809
			(1219 bp)	(2022 bp)	(3300 bp)	(3675 bp)	(1798 bp)	(766 bp)
	400	2.8	olFM101 + olFM108	olFM113 + olFM117	olFM092 + olFM055	olFM092 + olFM095	olFM794 + olFM116	olFM794 + olFM809
			(493 bp)	(497 bp)	(3275 bp)	(3675 bp)	(3397 bp)	(766 bp)
	400	4.3	olFM102 + olFM107	olFM112 + olFM105	olFM103 + olFM055	olFM103 + olFM104	olFM795 + olFM116	olFM795 + olFM809
			(1120 bp)	(1691 bp)	-3273	(3675 bp)	(7793 bp)	(766 bp)
	400	5	olFM279 + olFM106	olFM111 + olFM278	olFM102 + olFM055	olFM102 + olFM105	olFM796 + olFM116	olFM796 + olFM809
			(495 bp)	(504 bp)	(3299 bp)	(3675 bp)	(8502 bp)	(766 bp)
	800	5	olFM827 + olFM106	olFM111 + olFM829	olFM828 + olFM055	olFM828 + olFM829	olFM898 + olFM116	olFM898 + olFM809
			(1032 bp)	(846 bp)	(3725 bp)	(4571 bp)	(8930 bp)	(1183 bp)
	Supplementary Table 6: Primer combinations for gene tagging, DBP replacements and knockouts and diagnostics
		Size of HR1 / HR2 (bp)	Primer HR1	Primer HR2	Donor DNA	Primer HR1 + tag	Primer HR1-tag + HR2	Diagnostic primers	Band size (bp)	Diagnostic primers	Band size (bp)
								Wt locus		Integration locus
	AMA1-HA	734 / 751	olMH841 + olMH843	olMH844 + olMH845	N/A	N/A	olMH842 + olMH846	olMH841 + olMH904	857	olMH841 + olMH563	869
	RON2-HA	968 / 384	olMH847 + olMH849	olMH850 + olMH339	N/A	N/A	olMH848 + olMH341	olMH847 + olMH909	1078	olMH847 + olMH563	1090
	MyoA-eGFP	800 / 800	olFM1029 + olFM1028	olMH941 + olMH942	eGFP	olMH939 + olMH055	olMH939 + olMH943	olMH937 + olMH942	2150	olMH937 + olMH305	1338
			olMH938 + olMH940
	CRT-eGFP	522 / 502	olMH601 + olMH603	olMH604 + olMH605	eGFP	olMH602 + olMH055	olMH602 + olMH606	olFM901 + olMH605	1167	olFM901 + olMH305	786
	K13-mCherry	726 / 801	olMH917 + olMH925	olMH927 + olMH921	mCherry	olMH918 + olMH926	olMH918 + olMH922	olMH923 + olMH922	1837	olMH923 + olMH1060	1096
	PkDBPα	553 / 500	olFM062 + olFM063	olFM064 + olFM065	recPkDBP 3222 bp	N/A	N/A	olFM186 + olFM188	2766	olFM186 + olFM187	2594
			SacII / Spe	NotI / NcoI	SpeI / NotI
	PvDBP	553 / 500	olFM062 + olFM063	olFM064 + olFM065	recPvDBP 3213 bp	N/A	N/A	olFM186 + olFM188	2766	olFM186 + olFM189	2598
			SacII / Spe	NotI / NcoI	SpeI / NotI
	PkDBPβ	402 / 457	olFM253 + olFM254	olFM255 + olFM256	Barcode 159 bp	N/A	N/A	olFM481+ olFM480	2188	olFM481 + olFM284	1058
			SacII / Spe	NotI / NcoI	SpeI / NotI
					olFM488-
					olFM492 +
					olFM762
	PkDBPy	345 / 498	olFM245 + olFM246	olFM247 + olFM248	Barcode 159 bp	N/A	N/A	olFM483 + olFM484	1958	olFM483 + olFM258	1147
			SacII / Spe	NotI / NcoI	SpeI / NotI
					olFM488 -
					olFM492 +
					olFM503
